# The hyaluronan-binding activity of aggrecan is important, but not essential, for its specific insertion into perineuronal nets

**DOI:** 10.1101/2024.11.25.625086

**Authors:** Matthew Y. Otsuka, Leslie B. Essel, Ashis Sinha, Gabrielle Nickerson, Seth M. Mejia, Russell T. Matthews, Samuel Bouyain

## Abstract

Aggrecan (ACAN) is a large, secreted chondroitin sulfate proteoglycan that includes three globular regions named G1, G2, G3, and is decorated with multiple glycosaminoglycan attachments between its G2 and G3 domains. The N-terminal G1 region interacts with the glycosaminoglycan hyaluronan (HA), which is an essential component of the vertebrate extracellular matrix. In the central nervous system, ACAN is found in perineuronal nets (PNNs), honeycomb-like structures that are enriched on parvalbumin-positive neurons in specific neural circuits. PNNs regulate the plasticity of the central nervous system, and it is believed that association between ACAN and HA is a foundational event in the assembly of these reticular structures. Here, we report the co-crystal structure of the G1 region of ACAN in the absence and presence of an HA decasaccharide and analyze the importance of the HA-binding activity of ACAN for its integration into PNNs. We demonstrate that the single immunoglobulin domain and the two Link modules that comprise the G1 region form a single structural unit, and that HA is clamped inside a groove that spans the length of the tandem Link domains. Introduction of point mutations in the glycosaminoglycan-binding site eliminates HA-binding activity in ACAN, but, surprisingly, only decreases the integration of ACAN into PNNs. Thus, these results suggest that the HA-binding activity of ACAN is important for its recruitment to PNNs, but it does not appear to be essential.
