## Supplementary Table 1 for "The hyaluronan-binding activity of aggrecan is important, but not essential, for its specific insertion into perineuronal nets"

### Sheet: Supplementary Table
Detailed parameters for Biolayer interferometry assays.
Sensorgrams were fitted to a 1:1 binding model using the Octet analysis software
χ^2: A measure of the goodness of curve fitting . It is the sum of squared deviations, where deviation is the difference between the actual data point and the fitted curve. There is one value for each curve- fit. Values close to zero indicate a good curve fit.
R^2: An estimate of the goodness of the curve fit and is not directly related to the estimate of a specific parameter. Values close to 1.0 indicate a good curve fit.
Immobilized ligand	Analyte	KD (nM)	Kon (1/Ms)	Koff (0.001/s)	χ^2	R^2	Assay date	Analyte batch	Analyte concentration range	Graphed
monobiotin-HA (20 kDa)	ACAN(G1)	182.4	14130	2.577	1.4517	0.9979	20220713	2	4 µM, 1 µM, 400 nM, 100 nM, 40 nM, 10 nM	No
monobiotin-HA (20 kDa)	ACAN(G1)	335.6	7967	2.674	3.5681	0.9957	20220719	2	4 µM, 1 µM, 400 nM, 100 nM, 40 nM, 10 nM	No
monobiotin-HA (20 kDa)	ACAN(G1)	254.3	8765	2.229	3.714	0.9969	20240801	5	4 µM, 1 µM, 400 nM, 100 nM, 40 nM, 10 nM	Yes
monobiotin-HA (20 kDa)	ACAN(G1)	267.8	8266	2.214	3.7965	0.996	20240802	6	4 µM, 1 µM, 400 nM, 100 nM, 40 nM, 10 nM	No
monobiotin-HA (20 kDa)	ACAN(G1)	246.5	8935	2.203	3.9563	0.9968	20240805	5	4 µM, 1 µM, 400 nM, 100 nM, 40 nM, 10 nM	No
monobiotin-HA (20 kDa)	ACAN(G1)	262.7	8190	2.152	4.0151	0.9957	20240806	6	4 µM, 1 µM, 400 nM, 100 nM, 40 nM, 10 nM	No
monobiotin-HA (20 kDa)	ACAN(G1)	200	10630	2.127	5.0167	0.9959	20240830	5	4 µM, 1 µM, 400 nM, 100 nM, 40 nM, 10 nM	No
monobiotin-HA (20 kDa)	ACAN(G1)	195.2	10540	2.057	6.0849	0.9955	20240903	5	4 µM, 1 µM, 400 nM, 100 nM, 40 nM, 10 nM	No
monobiotin-HA (20 kDa)	ACAN(G1)	188.8	10530	1.989	4.3783	0.996	20240906	5	4 µM, 1 µM, 400 nM, 100 nM, 40 nM, 10 nM	No
monobiotin-HA (20 kDa)	ACAN(G1)	209.9	9608	2.017	5.8864	0.9946	20240910	6	4 µM, 1 µM, 400 nM, 100 nM, 40 nM, 10 nM	No
monobiotin-HA (20 kDa)	ACAN(G1)	230.2	8771	2.019	6.8085	0.9948	20240912	6	4 µM, 1 µM, 400 nM, 100 nM, 40 nM, 10 nM	No
monobiotin-HA (20 kDa)	ACAN(G1)	234 ± 46	9,667 ± 1,776	2.21 ± 0.23	4.43 ± 1.48						Average ± SD
monobiotin-HA (20 kDa)	ACAN(G1-G2)	351.2	7230	2.54	0.631	0.9939	20220713	1	4 µM, 1 µM, 400 nM, 100 nM, 40 nM, 10 nM	No
monobiotin-HA (20 kDa)	ACAN(G1-G2)	418.2	6524	2.728	0.5549	0.9944	20220719	1	4 µM, 1 µM, 400 nM, 100 nM, 40 nM, 10 nM	No
monobiotin-HA (20 kDa)	ACAN(G1-G2)	395.5	6660	2.634	0.4775	0.9952	20220719	1	4 µM, 1 µM, 400 nM, 100 nM, 40 nM, 10 nM	No
monobiotin-HA (20 kDa)	ACAN(G1-G2)	248.7	7330	1.823	1.4789	0.9942	20240801	3	4 µM, 1 µM, 400 nM, 100 nM, 40 nM, 10 nM	Yes
monobiotin-HA (20 kDa)	ACAN(G1-G2)	270	7034	1.899	2.1931	0.9952	20240802	4	4 µM, 1 µM, 400 nM, 100 nM, 40 nM, 10 nM	No
monobiotin-HA (20 kDa)	ACAN(G1-G2)	245.5	7404	1.818	1.36	0.9944	20240805	3	4 µM, 1 µM, 400 nM, 100 nM, 40 nM, 10 nM	No
monobiotin-HA (20 kDa)	ACAN(G1-G2)	264.5	7107	1.88	2.4517	0.9953	20240806	4	4 µM, 1 µM, 400 nM, 100 nM, 40 nM, 10 nM	No
monobiotin-HA (20 kDa)	ACAN(G1-G2)	313 ± 73	7,041 ± 334	2.19 ± 0.42	1.31 ± 0.80						Average ± SD
monobiotin-HA (20 kDa)	ACAN(G1), D200E	21140	6432	136	0.0397	0.9984	20240830	1	10 µM, 4 µM, 1 µM, 400 nM, 100 nM	No
monobiotin-HA (20 kDa)	ACAN(G1), D200E	29530	4074	120.3	0.2749	0.9979	20240903	1	25 µM, 10 µM, 2.5 µM, 1 µM, 250 nM	No
monobiotin-HA (20 kDa)	ACAN(G1), D200E	30960	3805	117.8	0.3387	0.9981	20240906	1	40 µM, 10 µM, 4 µM, 1 µM, 400 nM	No
monobiotin-HA (20 kDa)	ACAN(G1), D200E	33290	3566	118.7	0.3453	0.9982	20240910	2	40 µM, 10 µM, 4 µM, 1 µM, 400 nM, 100 nM	Yes
monobiotin-HA (20 kDa)	ACAN(G1), D200E	30560	3821	116.8	0.3255	0.998	20240912	2	40 µM, 10 µM, 4 µM, 1 µM, 400 nM	No
monobiotin-HA (20 kDa)	ACAN(G1), D200E	29,096 ± 4,655	4,340 ±1,183	121.92 ± 7.98	0.26 ± 0.13						Average ± SD
monobiotin-HA (20 kDa)	ACAN(G1), G319S	3790	3715	14.08	1.6306	0.9959	20240830	1	10 µM, 4 µM, 1 µM, 400 nM, 100 nM, 40 nM, 10 nM	No
monobiotin-HA (20 kDa)	ACAN(G1), G319S	4395	3012	13.24	4.8127	0.9948	20240903	1	25 µM, 10 µM, 2.5 µM, 1 µM, 250 nM, 100 nM	No
monobiotin-HA (20 kDa)	ACAN(G1), G319S	4268	3132	13.37	5.1099	0.9947	20240906	1	40 µM, 10 µM, 4 µM, 1 µM, 400 nM, 100 nM	No
monobiotin-HA (20 kDa)	ACAN(G1), G319S	4707	2823	13.29	3.9778	0.9952	20240910	2	25 µM, 10 µM, 2.5 µM, 1 µM, 250 nM, 100 nM	Yes
monobiotin-HA (20 kDa)	ACAN(G1), G319S	4611	2888	13.32	4.1248	0.9951	20240912	2	25 µM, 10 µM, 2.5 µM, 1 µM, 250 nM, 100 nM	No
monobiotin-HA (20 kDa)	ACAN(G1), G319S	4,354 ± 360	3,114 ± 356	13.46 ± 0.35	3.93 ± 1.37						Average ± SD
monobiotin-HA (20 kDa)	ACAN(G1), G219P + S298Y	3110	780.3	2.427	0.0453	0.9997	20240830	1	10 µM, 4 µM, 1 µM, 400 nM, 100 nM, 40 nM, 10 nM	No
monobiotin-HA (20 kDa)	ACAN(G1), G219P + S298Y	3989	581.6	2.32	0.3183	0.9993	20240903	1	25 µM, 10 µM, 2.5 µM, 1 µM, 250 nM, 100 nM	No
monobiotin-HA (20 kDa)	ACAN(G1), G219P + S298Y	3734	607.4	2.268	0.4341	0.9992	20240910	2	25 µM, 10 µM, 2.5 µM, 1 µM, 250 nM, 100 nM	Yes
monobiotin-HA (20 kDa)	ACAN(G1), G219P + S298Y	3813	596.5	2.274	0.3552	0.9993	20240912	2	25 µM, 10 µM, 2.5 µM, 1 µM, 250 nM, 100 nM	No
monobiotin-HA (20 kDa)	ACAN(G1), G219P + S298Y	3,662 ± 383	642 ± 93	2.32 ± 0.07	0.29 ± 0.17						Average ± SD
monobiotin-HA (20 kDa)	ACAN(G1-G2), R163A+R217A+R326A+Q334A	No quantifiable binding					20220816	1	10 µM, 4 µM, 1 µM, 400 nM, 100 nM, 40 nM, 10 nM	No
monobiotin-HA (20 kDa)	ACAN(G1-G2), R163A+R217A+R326A+Q334A	No quantifiable binding					20220817	1	10 µM, 4 µM, 1 µM, 400 nM, 100 nM, 40 nM, 10 nM	Yes
monobiotin-HA (20 kDa)	ACAN(G1), R163A+R217A+R326A+Q334A	No quantifiable binding					20220505	1	10 µM, 4 µM, 1 µM, 400 nM, 100 nM, 40 nM, 10 nM	No
monobiotin-HA (20 kDa)	ACAN(G1), R163A+R217A+R326A+Q334A	No quantifiable binding					20220517	1	40 µM, 10 µM, 4 µM, 1 µM, 400 nM, 100 nM, 40 nM	Yes
monobiotin-HA (20 kDa)	ACAN(G1), R163A+R217A+R326A+Q334A	No quantifiable binding					20220517	1	40 µM, 10 µM, 4 µM, 1 µM, 400 nM, 100 nM, 40 nM	No
monobiotin-HA (20 kDa)	ACAN(G2)	No quantifiable binding					20220518	1	40 µM, 10 µM, 4 µM, 1 µM, 400 nM, 100 nM, 40 nM	Yes
monobiotin-HA (20 kDa)	ACAN(G2)	No quantifiable binding					20240524	2	40 µM, 10 µM, 4 µM, 1 µM, 400 nM, 100 nM, 40 nM	No
